# Cell-surface proteomic profiling identifies CD72 as a regulator of microglial tiling

**DOI:** 10.1101/2025.06.02.657480

**Authors:** Tamara C. Chan, Mohit Rastogi, Micah X. Williams, Samuel Zhang, Sophia M. Shi, Steven R. Shuken, Teresa Bartling, Katleen Wild, Micaiah Atkins, Oliver Hahn, Joao A. Paulo, Saša Jereb, S. Andrew Shuster, Yongjin Yoo, Alan Napole, Victoria G. Hernandez, Liqun Luo, Marion S. Buckwalter, Beth Stevens, Benjamin E. Deverman, Deborah Kronenberg-Versteeg, Steven P. Gygi, Tony Wyss-Coray, Marius Wernig

## Abstract

Microglial tiling—the phenomenon of consistent cell-to-cell distances and non-overlapping processes—is regarded as a qualitative indicator of homeostasis, but mechanisms of microglial tiling are unknown. We used cell-surface proximity labeling and mass spectrometry to profile the microglial cell-surface proteome in an *in vitro* model of homeostatic glial physiology and used single-cell RNA sequencing and public databases to identify candidate cell-surface proteins that might modulate tiling. We designed an image-based functional assay which measures six morphological/spatial readouts to screen these proteins for modulation of tiling. CD72, a coreceptor to the B cell receptor that is expressed by microglia, disrupted tiling; we validated its effects *in vitro* and *in situ* in organotypic hippocampal brain slices. Phosphoproteomic studies revealed that CD72 modulates pathways associated with cell adhesion, repulsive receptors, microglial activation, and cytoskeletal organization. These results lay the groundwork for further investigation of the functional roles of tiling in homeostasis and disease.
