## Supplemental Table S4 for "Cell-surface proteomic profiling identifies CD72 as a regulator of microglial tiling"

### Sheet: Sheet 1
gene	Microglia	Proliferating Microglia	Astrocytes 1	Astrocytes 2	Radial glia	Neuroblasts	OPCs	Ependymal
Cp	-1.248	-1.42169	0.883362	-0.0141069	1.11142	0.12377	1.06699	-0.50174
Itgb1	-0.293128	-0.125771	0.667296	-0.383968	-0.0446652	0.961256	1.20237	-1.98339
Igf1r	-1.17045	-1.50438	0.617884	0.660861	1.49443	0.325432	0.0324066	-0.45619
Ncam1	-1.42749	-1.42787	-0.0556826	0.175084	0.352907	0.482267	1.55293	0.347855
Chl1	-0.629622	-0.623968	-0.412193	-0.17828	0.430238	-0.488127	2.32583	-0.423883
Itgav	1.59709	1.15761	-0.5708	-0.37723	-0.303787	-0.708555	0.533249	-1.32757
Itgb2	1.48961	1.74298	-0.531876	-0.538729	-0.551384	-0.507832	-0.551384	-0.551384
Gpc4	-1.43538	-1.45154	0.678198	0.85687	1.09478	0.61061	-0.225058	-0.128487
Itgb5	1.75029	1.43114	-0.482584	-0.315579	-0.371783	-0.634777	-0.871426	-0.505279
Itga6	1.72282	1.47612	-0.561867	-0.393141	-0.549088	-0.739581	-0.675053	-0.280214
Cd109	-1.44721	-1.3966	-0.120521	0.61025	1.50065	0.460701	0.0804662	0.312267
Itga1	-1.238	-1.25116	-0.304814	0.97598	1.00032	-0.144416	1.30936	-0.347268
Nrcam	-0.594407	-0.63825	-0.148523	-0.292201	-0.297079	0.0348688	2.4116	-0.476009
Plxnb2	0.109104	0.0240256	-0.393836	1.47422	0.759048	0.176545	-2.00795	-0.141156
Celsr2	-1.60996	-1.58667	0.525345	0.541321	0.758181	0.392675	0.251696	0.727407
Igsf8	-1.03912	-0.274238	-1.18481	0.00849482	0.948148	-0.813613	0.946398	1.40874
Cdh13	-1.10355	-1.1109	0.446098	-0.541361	1.52699	0.0772552	1.20991	-0.504446
Ephb2	-1.20469	-1.20243	0.445509	0.231435	0.686889	1.22831	0.870086	-1.0551
Atp1b3	1.31585	1.30754	-0.528054	-0.711756	-0.596351	-0.420743	-1.22574	0.859253
Nrp1	2.02973	1.0724	-0.674475	-0.318595	-0.727533	-0.386388	-0.499062	-0.496072
Siglec1	1.56269	1.66578	-0.56421	-0.569329	-0.583956	-0.583956	-0.343063	-0.583956
Cdh2	-1.43457	-1.44086	0.866483	1.06912	-0.232936	0.937943	0.190106	0.0447016
Cdh11	-0.961668	-0.918553	0.206366	0.340534	-0.47402	0.382779	2.07004	-0.645475
Notch1	-1.19979	-1.36009	0.337705	0.38772	-0.220791	0.90406	1.55478	-0.40359
Fat3	1.49336	1.1337	-0.539389	-0.437589	0.880855	-0.605295	-1.01669	-0.908961
Adam10	1.08978	1.18053	0.689427	-0.312436	0.257956	-0.251487	-1.01481	-1.63896
Nfasc	-0.863007	-0.860462	0.412738	-0.297363	-0.332281	-0.199964	2.25658	-0.116237
Itgam	1.90867	1.28618	-0.536708	-0.529652	-0.530735	-0.548415	-0.500927	-0.548415
Crb2	-1.20123	-1.15719	0.390108	0.890374	0.617142	0.363257	-1.125	1.22253
Igdcc4	-1.07846	-1.09197	-0.0833427	1.1038	-0.833087	0.691021	1.48655	-0.194513
Itga5	0.903994	2.06092	-0.199352	-0.494684	-0.845927	-0.0769105	-0.776117	-0.571922
Col18a1	-0.859778	-0.832348	1.04808	0.525842	-0.610661	1.77191	-0.782713	-0.260336
Egfr	-1.16746	-1.09145	1.13194	-0.0249452	0.1409	1.53392	0.310553	-0.833463
Lrp2	-1.15915	-1.17029	0.920025	1.04824	0.0792646	0.602715	-1.14033	0.819526
Dag1	-1.60172	-1.53736	0.52573	0.751177	0.506002	0.807678	-0.0186387	0.567128
Fgfr1	-1.48315	-1.48756	0.827588	0.899104	0.616765	0.693471	-0.372694	0.30648
Steap3	-0.767436	-0.315617	-0.837812	0.951503	-0.737158	-0.73946	0.665081	1.7809
Abca1	2.14315	-0.117319	0.264557	0.372437	-0.53388	-1.04636	-0.210726	-0.871861
Plxnb1	-1.34627	-1.35986	0.291598	1.4798	0.953968	0.206082	-0.319533	0.0942128
Cntn1	-0.79705	-0.790976	0.790853	-0.411085	-0.455072	0.0758435	2.11127	-0.523779
Cdh6	-1.21899	-1.22368	0.687918	-0.00806522	-0.413099	0.821737	1.62064	-0.266466
C5ar1	1.82515	1.39312	-0.547183	-0.526761	-0.555079	-0.555079	-0.527535	-0.506625
Insr	0.00647541	-0.611181	0.156467	0.858777	-0.297293	0.951799	0.934272	-1.99932
Nrxn1	-0.938129	-0.93453	-0.279759	0.622105	0.803322	-0.59393	1.86686	-0.545939
Nlgn3	-1.39397	-1.4162	-0.00371767	0.537466	-0.1828	0.566218	1.50173	0.391282
Cadm1	-0.988051	-1.08399	1.26616	0.169144	-1.17063	0.698645	-0.0554998	1.16422
Sirpa	1.97287	1.12124	-0.627821	-0.278466	-0.208873	-0.583585	-0.594752	-0.800611
Lrrc4b	-1.24094	-1.25932	0.147171	0.789356	0.136272	-0.395576	1.74598	0.077062
Itih3	-0.923002	-0.896224	0.420375	1.63465	-0.935811	-0.371026	-0.138681	1.20972
Cd44	-1.20353	0.256465	-0.199148	-0.162286	-0.827102	0.709496	1.981	-0.554898
Kirrel	-1.35565	-1.3362	0.742662	0.29063	0.235225	1.33223	-0.627658	0.718772
Reck	-1.30832	-1.32082	0.519412	1.03102	1.0938	0.36544	0.445572	-0.826114
Tfrc	-1.15619	-0.847266	-0.0569404	1.22994	-1.12511	1.20689	0.836212	-0.0875319
Vasn	-1.26011	-1.25172	1.25672	0.800031	0.491337	0.927999	-0.311221	-0.653038
Slc4a4	-1.43014	-1.40918	0.846047	1.19553	-0.372071	0.315994	0.759344	0.0944752
Tlr2	1.69137	1.54551	-0.519205	-0.492673	-0.532729	-0.564089	-0.564089	-0.564089
Il6st	-1.16807	-1.15076	0.443342	1.35192	0.714078	-0.517929	1.01675	-0.689329
Osmr	-1.40688	-1.42414	0.479365	1.46639	0.733663	0.114717	-0.15521	0.192099
Itgal	1.23335	1.94539	-0.53626	-0.547512	-0.552253	-0.438206	-0.552253	-0.552253
Lrrc8a	-0.622494	-0.4792	0.20331	0.539857	-0.676621	-0.619598	2.21288	-0.558138
Ltbp4	-1.10147	-1.12128	-0.452802	0.0217005	1.74938	0.176394	1.05957	-0.331486
Stab1	1.98639	1.177	-0.524652	-0.528121	-0.527655	-0.527937	-0.504097	-0.550924
Adam17	1.47497	1.65545	-0.58841	-0.525505	-1.03816	-0.480443	-0.369349	-0.128562
Thy1	-0.620885	-0.626593	-0.265614	0.886534	-0.626593	-0.246181	2.12592	-0.626593
Thsd7a	-1.34118	-1.34769	0.487661	0.16702	1.33965	-0.649303	0.668546	0.675301
Cspg4	-0.543961	0.300295	-0.578483	-0.516109	-0.742088	0.0323426	2.32092	-0.272922
Megf10	-1.17614	-1.18719	0.543562	1.59207	0.876839	0.342075	-0.498421	-0.492795
Frem2	-0.952052	-0.957577	-0.162055	1.20824	-0.314919	0.624523	-0.957577	1.51141
Fas	-1.18593	-1.17675	0.188172	0.495335	1.92831	-0.282823	-0.237246	0.270937
Lrp1	0.63197	0.401163	-0.220626	0.174452	-0.765088	-0.772171	1.86064	-1.31034
Notch2	-0.357328	-0.575644	-0.262007	1.44945	0.559344	1.21673	-1.52348	-0.50707
Cd180	1.64406	1.59595	-0.540056	-0.540127	-0.545826	-0.545826	-0.522346	-0.545826
Folh1	-0.875317	-0.87788	0.621606	1.46569	-0.87788	1.34326	-0.529937	-0.269543
Negr1	-1.57386	-1.56783	0.561946	0.174819	1.04612	0.385521	0.517352	0.455934
Cr1l	0.677627	2.07171	-1.13362	-0.362631	-0.504428	-0.538358	0.259437	-0.469735
Sorl1	-0.830641	-1.05411	-0.48464	1.34065	1.60103	-0.616742	-0.310948	0.355396
Celsr1	-1.12692	-1.13277	0.331896	0.719683	1.18103	1.20833	-0.955471	-0.225767
Slc22a4	-1.1673	-1.19372	0.872672	1.18464	0.650673	0.265758	-1.13274	0.520022
H2-K1	1.2984	1.09719	0.215489	-0.0513173	-0.374062	0.134025	-1.93859	-0.381134
Ptk7	-1.53467	-1.62641	0.720161	0.707031	0.640339	0.345041	0.667365	0.0811432
Ptprc	1.67298	1.56602	-0.530652	-0.532981	-0.543842	-0.543842	-0.543842	-0.543842
Nptn	1.45215	1.60255	-0.509283	-0.719442	-0.505705	-0.5926	0.216889	-0.944556
Itih5	-0.759404	-0.748609	-0.448108	2.25595	0.550376	-0.190216	-0.240909	-0.419084
Heg1	-1.19466	-1.19775	1.11271	1.07978	0.518676	0.673138	-1.00588	0.0139802
F11r	1.61126	1.61845	-0.594526	-0.534451	-0.591614	-0.501887	-0.638143	-0.36909
Cd14	1.76965	1.45771	-0.522782	-0.478237	-0.525836	-0.547958	-0.561537	-0.591017
Cdh4	-1.38245	-1.39424	0.950474	0.614105	-0.675448	0.90013	0.728711	0.258713
Plxna1	0.673134	-1.01143	0.330198	1.04739	-1.04964	0.857381	0.606594	-1.45363
Vcam1	-1.40154	-1.40846	1.25865	0.0815426	0.39862	1.13482	0.0467003	-0.11033
Slco1a4	-0.546933	-0.511491	-0.185019	2.44378	-0.239326	-0.319873	-0.504712	-0.136428
Gm5724	-0.37504	-0.130641	-0.208907	2.45748	-0.435723	-0.435723	-0.435723	-0.435723
Ptprj	1.79568	1.38656	-0.257627	-0.498668	-0.815193	-0.518974	-0.482359	-0.60942
Tpbg	-1.19333	-1.11388	0.216933	1.39783	-0.268064	1.13974	-0.777839	0.598615
Cd200	-0.952268	-0.962829	-0.213717	0.561673	-0.321093	-0.0309331	2.15527	-0.236103
Slc3a2	0.572573	0.084016	1.13526	0.125623	-1.69422	1.20761	-0.651796	-0.77907
Fbln2	-0.717953	-0.717953	1.08868	-0.548709	0.56048	1.77137	-0.717953	-0.717953
Msr1	1.21025	1.96334	-0.534372	-0.535438	-0.538483	-0.538483	-0.48833	-0.538483
Fbn2	-0.474158	-0.475028	-0.0694317	-0.431814	-0.329584	-0.191825	2.44687	-0.475028
Lrp1b	-0.529496	-0.459052	-0.339238	0.093625	-0.379543	-0.306315	2.42697	-0.50695
Nradd	-1.41562	-1.35353	0.964739	0.843894	0.881149	0.730032	-0.33051	-0.320159
Epha2	0.409723	1.72132	-0.374881	-0.702018	-0.774886	1.20031	-0.963443	-0.51613
Cd99l2	-1.39132	-1.40243	0.495088	1.08943	0.96775	0.47984	0.365727	-0.604085
Enpp1	0.627046	0.697873	-0.196832	-0.724886	-0.94158	1.89914	-0.94158	-0.41918
Ptprs	-1.46535	-1.53591	0.700246	0.256279	-0.219096	0.710149	1.07555	0.478122
Entpd2	-0.693954	-0.693954	-0.505451	2.24992	-0.241222	-0.693954	0.211644	0.366967
Ntm	-1.08222	-1.09383	0.686791	0.518981	-0.642105	0.322222	1.77267	-0.482508
Itga3	-1.15018	-1.16036	1.07727	-0.0900684	1.03745	1.23636	-0.704857	-0.245619
Antxr1	-1.25391	-1.24305	0.324349	0.855383	-1.02873	0.476505	1.01505	0.8544
Fcgr1	1.70079	1.53635	-0.534531	-0.533402	-0.547647	-0.547647	-0.526266	-0.547647
Adam22	-1.28422	-1.26788	0.244506	0.762368	-0.61997	-0.13469	0.984017	1.31586
Cd48	1.55281	1.68542	-0.53671	-0.533309	-0.525817	-0.547467	-0.547467	-0.547467
Erbb2	-1.32939	-1.33473	0.0511227	0.417979	1.75978	0.40369	0.0982724	-0.0667319
Smpdl3b	-1.11819	0.12854	0.105528	0.560691	1.51621	0.839092	-1.42848	-0.603389
Iglon5	-1.12896	-1.15568	0.234829	0.149276	-0.487321	0.555123	1.93796	-0.105231
Plxdc1	0.629527	1.91047	-0.563149	-1.05458	-0.416267	-0.265511	-0.911393	0.67091
Cxcr4	-0.660543	-0.750529	-0.0602714	-0.231883	1.8814	0.652346	-1.31883	0.488318
Sdc4	-1.24416	-1.61658	1.05569	0.80541	0.456102	0.714193	0.328734	-0.499382
Sorcs2	-0.789389	-0.799841	-0.495034	0.763506	-0.191898	-0.625641	2.1167	0.0216031
Fat4	-1.18857	-1.11389	0.251283	1.12479	0.614958	0.881622	0.63693	-1.20712
Sdk2	-1.3803	-1.22824	0.304079	-0.181798	1.72753	0.0185544	0.0522392	0.687933
Atp1b2	-1.12179	-1.11897	-0.073687	0.348722	-0.280087	-0.131176	2.03754	0.339446
Cd72	1.46472	1.765	-0.534797	-0.540477	-0.526676	-0.52711	-0.538243	-0.562415
Tenm3	-1.20092	-1.19346	-0.432718	0.963872	1.34432	0.377536	-0.65644	0.797807
Plxdc2	2.01256	0.98253	-0.710222	0.0518512	-0.429426	-0.776568	-0.406634	-0.724093
Ocln	-0.800261	-0.828835	-0.298683	1.57364	-0.420221	-0.0354016	-0.735593	1.54536
Thbs1	-0.829087	-0.829255	0.0940645	1.5583	1.39814	0.142741	-0.899072	-0.635837
Mpp5	-1.33874	-1.37249	0.111557	1.29104	0.173494	-0.189372	0.0699369	1.25458
Col12a1	-1.25425	-1.27086	0.300612	0.584361	1.80208	0.231183	-0.226031	-0.1671
Ltbp3	-1.51311	-1.37744	-0.1121	0.628887	1.11343	0.5752	-0.205064	0.890203
Kcnn3	-1.23357	-1.18243	0.27604	0.74688	1.35279	0.225689	-0.972463	0.787064
Itga2	-0.697064	-0.803831	-0.404969	0.907954	0.992314	-0.803831	1.61326	-0.803831
Mertk	2.17077	0.829663	-0.384068	-0.511846	-0.640874	-0.492117	-0.305328	-0.666197
Fbn1	-1.25689	-1.26857	0.88412	0.221887	0.506655	1.28152	0.527364	-0.896082
Alcam	-0.409199	0.597229	-1.18718	-0.887936	1.74023	-0.779607	0.789341	0.137117
Pcdhb18	-0.848277	-0.86161	0.232035	0.46301	-0.86161	-0.86161	1.5043	1.23376
Cxadr	-1.09796	-1.10787	-0.136552	0.718444	-0.266729	0.263856	-0.319787	1.9466
Tgfb2	-0.777445	-0.78812	-0.0146004	0.56285	-0.315145	-0.410943	2.22623	-0.48283
Bsg	-1.38745	-1.4285	0.161059	0.959607	1.42143	-0.0585398	0.231246	0.10115
Ddr1	-1.55871	-1.5594	0.51662	0.945928	0.603615	0.0378378	0.727347	0.286755
C3ar1	1.87565	1.32994	-0.523405	-0.535858	-0.523226	-0.546219	-0.530668	-0.546219
Emb	-0.56945	-0.414796	-0.689219	0.0983155	-0.017713	-0.555201	2.37851	-0.230448
Gas1	-1.33391	-1.33082	1.01448	1.13631	-0.33596	0.858036	0.370187	-0.378326
Lrig1	-1.24698	-1.26107	0.305437	0.0862626	-0.120993	0.213763	1.91905	0.10453
Ptprf	-1.56911	-1.55122	0.141823	1.01907	0.720777	0.351123	0.308961	0.578571
Dcbld2	-1.67953	-1.23289	0.54984	0.428002	0.181799	1.44638	0.181799	0.124601
Ptprz1	-1.30695	-1.3186	0.541745	1.00311	-0.681468	0.44145	1.26121	0.0594998
Htra1	-0.78711	-0.797422	-0.043386	-0.0862273	-0.453587	0.983799	1.98136	-0.797422
Jam3	-1.43853	-1.4392	0.443176	0.840711	0.377045	0.855116	-0.532364	0.89405
Cybrd1	-1.17858	-1.15078	0.418266	1.19653	1.0025	0.43774	-1.14389	0.418212
Plxna4	1.88615	0.0015301	-0.53622	-0.282332	0.393212	-1.10373	-1.08431	0.725699
Tmem119	1.63891	1.6011	-0.5297	-0.538194	-0.520325	-0.550598	-0.550598	-0.550598
Neo1	-1.56923	-1.48808	0.487007	0.531439	-0.0686657	0.792642	1.04863	0.266258
Atp1b1	-1.4586	-1.46664	0.562012	0.47427	1.16339	0.295231	0.784132	-0.353791
Gpc6	-1.42418	-1.43094	0.319927	0.277712	1.05427	0.493399	1.10916	-0.399345
Jag1	-0.82239	-0.486126	0.244309	-0.333153	-1.38368	-0.0449039	1.47257	1.35337
Slc39a6	-1.44735	-0.774738	-0.38939	0.249448	-0.756422	0.642333	1.09532	1.3808
Col8a1	-0.897276	-0.907908	1.49911	0.713457	-0.309595	1.23148	-0.907908	-0.421362
Nrp2	1.76941	1.19029	-0.795527	0.0426422	-0.900791	-0.622209	0.097035	-0.780851
Prnp	-1.51922	-1.55933	0.671915	1.01919	0.528133	0.486751	-0.117845	0.490403
Pdgfrb	-1.00384	-0.796091	0.999677	0.655228	0.997777	1.04994	-1.0558	-0.846896
Sema4b	-1.01409	-0.578969	-0.256013	0.123853	-0.141846	2.24197	-0.655815	0.280911
Hfe	1.36306	1.60885	-0.570883	0.0121153	-0.99928	-0.665187	-0.877491	0.128816
B2m	1.61747	1.47006	-0.0216487	-0.43722	-0.822667	-0.231274	-0.961972	-0.61274
Lrrc8c	-1.26638	-1.17738	0.0734502	0.297572	1.55452	0.901222	-0.745599	0.362589
Tsku	-0.742714	-0.588749	-0.476464	-0.0472647	1.88289	-0.282686	-0.924836	1.17982
Npr2	-1.35456	-1.36793	0.379601	1.66724	0.0166326	-0.163739	0.363493	0.459259
Ptprk	-1.28488	-1.29248	0.249463	0.315751	1.13273	0.0370467	-0.547684	1.39005
Fzd7	1.51533	1.59925	-0.781433	-0.783734	-0.0982134	-0.113223	-0.625543	-0.712427
Slc7a5	-0.879202	-0.449642	-0.0833212	-0.234763	-0.814001	1.66568	1.44869	-0.65344
Itm2b	1.75226	0.531575	-0.0710631	-0.659018	0.679039	-1.4962	-0.712284	-0.0243134
Slc4a2	-1.89312	0.0850709	-0.96839	0.764015	0.719813	0.963917	0.603709	-0.275017
Cd36	-0.0146086	0.714626	-0.573924	-0.564266	2.19401	-0.585278	-0.585278	-0.585278
Eln	-0.828354	-0.828354	-0.439904	1.00144	-0.1246	1.92743	0.120694	-0.828354
Wnt5a	-1.48184	-1.46277	0.130752	0.602165	1.12553	0.304396	-0.165747	0.947521
Wnt5b	-0.705185	-0.751453	-0.447593	-0.249297	1.60284	-0.67003	1.58822	-0.367504
Tnc	-0.712172	-0.718227	1.72301	-0.190599	-0.718227	1.44942	-0.352998	-0.480204
Apoe	1.73326	1.00465	-0.196879	0.255173	-1.19934	-1.03698	0.0457548	-0.605632
Mrc1	1.96109	1.21361	-0.534413	-0.528378	-0.52661	-0.544027	-0.497244	-0.544027
Lnpep	0.672841	0.758215	-0.729112	-0.369124	-0.475416	-0.709771	1.8773	-1.02493
Slc6a11	-0.642452	-0.642452	-0.154567	2.27879	0.0943815	-0.642452	0.351206	-0.642452
Mpdz	-1.54811	-1.56523	0.589208	0.987422	0.34684	0.269531	0.132451	0.787885
Itgb4	-1.38162	-1.27325	1.05156	0.928515	0.332993	0.857164	-0.769351	0.253999
Mmp14	1.27121	0.963774	-0.379602	-0.385517	-0.412262	0.0664082	-1.85745	0.733442
Slc4a3	-1.31814	-1.34481	-0.0342274	0.949644	0.0601536	0.0958412	1.59317	-0.00163175
Ltbp2	-0.82378	-0.839427	0.294698	1.59743	0.216197	1.23374	-0.839427	-0.839427
Sema6d	-1.52066	-1.57165	0.608372	0.816721	0.0133658	0.395482	0.969796	0.288573
Aplp2	-1.22262	-1.68146	0.666003	0.333222	1.30571	0.634924	-0.103441	0.0676638
Ctnnd2	-1.22971	-1.23701	0.670231	0.675322	-0.9347	0.431497	1.39236	0.232011
Gpm6a	-1.09636	-1.10454	0.397153	1.08687	-0.729749	-0.0277678	1.63685	-0.16246
Nlgn2	-1.13114	-1.10407	0.340142	0.202305	-0.286492	-0.224793	2.04633	0.157718
Atp1a1	-1.1581	-1.38768	0.655245	0.857277	1.18452	-0.0102692	-0.830677	0.689686
Hyal2	-0.987884	-1.10267	-0.25888	0.721842	-0.0452185	0.446826	1.89106	-0.665078
Fzd3	-1.52527	-1.54106	0.834354	0.557922	0.614415	0.662489	-0.246399	0.643549
Ano6	-1.17739	-1.44771	0.191191	-0.0572527	1.66533	0.670923	-0.27083	0.425732
Cd47	-0.0673413	-0.0269847	0.143468	-0.226485	0.826828	-0.00745454	1.4158	-2.05783
Fgfrl1	-0.91994	-0.891532	-0.146273	0.749321	-0.0329768	-0.412412	2.09917	-0.445352
Slc1a2	-0.733974	-0.728926	-0.40953	0.176907	-0.450948	-0.273171	2.33357	0.0860703
Cd34	1.12365	2.01998	-0.525376	-0.552777	-0.477538	-0.563343	-0.563343	-0.461254
Myadm	-0.809568	-0.712262	0.701881	0.736653	1.58838	0.375095	-1.37067	-0.509512
Ntn1	-0.61839	-0.627765	-0.361147	-0.175544	2.42548	-0.314528	-0.279307	-0.0487963
Atp1a2	-0.496551	-0.503934	-0.413313	0.466264	-0.43616	-0.503934	2.33764	-0.450012
Atp1a3	1.32925	1.86896	-0.558224	-0.564764	-0.571147	-0.571147	-0.361783	-0.571147
Tspan15	-1.36747	-1.36369	0.87243	0.916901	1.05466	0.443163	-0.598381	0.0423875
Basp1	0.329934	0.33973	0.153349	-0.669634	0.795339	-1.01241	1.5557	-1.492
Pcdhb14	-0.856354	-0.859705	-0.0680887	0.0199442	-0.410211	-0.636329	2.1122	0.698546
Tspan6	-1.3959	-1.39899	0.0502016	0.341675	1.58868	-0.0465578	0.232435	0.628446
Itga4	1.6913	1.53959	-0.605332	-0.594165	-0.614484	-0.452332	-0.448328	-0.516249
Mfsd2a	-1.13229	-1.10006	0.511066	1.37944	1.35765	-0.0417613	-0.597478	-0.376565
Ctnnb1	-1.48134	-1.62922	0.678116	1.05849	0.304352	0.60419	0.283049	0.182357
Antxr2	0.129457	-0.961111	0.520516	0.0285283	0.0274521	2.03194	-1.08804	-0.68875
Tmem47	-1.48688	-1.50846	0.533327	0.999171	0.849382	-0.100581	0.0074106	0.706632
Icam1	1.61256	1.60838	-0.647092	-0.33373	-0.544937	-0.611614	-0.65254	-0.431038
Ldlr	0.919525	1.29367	-0.536673	-0.492642	-0.471201	-0.338076	1.14381	-1.51841
Kcnd2	-0.365037	-0.367183	-0.345519	-0.29481	-0.367183	-0.367183	2.4741	-0.367183
Kcnd3	-1.32184	-1.3217	0.907351	1.11473	-0.383247	-0.110282	1.13164	-0.0166524
Slc1a3	-1.48025	-1.49336	1.03835	0.739569	0.0700255	0.874313	0.401986	-0.150631
Appl2	-0.444222	-1.36743	0.057756	1.76521	0.657662	-0.855812	0.655167	-0.468335
Rab31	-0.561085	-1.12743	0.456153	1.69439	-0.462344	0.0932109	0.980272	-1.07316
Rab22a	-1.29654	-0.967371	0.472337	0.439416	-0.797831	1.07218	-0.355533	1.43334
Rras2	-1.49227	-1.05551	0.692789	0.350089	-0.632149	1.54618	0.509546	0.0813237
Sgce	-1.52505	-1.54843	0.242595	0.680193	0.47307	1.01751	-0.0428406	0.702943
Slc16a2	-1.17061	-1.17279	-0.258049	1.39912	0.485674	-0.337844	1.34092	-0.286411
Erbb4	-1.33011	-1.32621	0.868781	0.926955	-0.879546	0.468136	0.803666	0.468324
Slc16a1	-1.29753	-1.2476	-0.424628	1.13795	1.12727	-0.475868	0.803298	0.377115
Ewsr1	-0.909496	0.335332	-0.793537	-0.441918	-0.635766	1.2569	-0.533838	1.72232
Slc12a2	-0.927189	-1.14515	-0.416894	0.470212	-0.719949	0.11951	1.79484	0.824622
Cdk17	-1.48661	-1.46917	-0.200519	0.306082	0.742815	1.25762	0.38477	0.465
Atp6v1e1	0.256105	-0.660211	0.304644	0.511093	-0.994159	-0.953838	2.00635	-0.469989
Ntrk2	-1.45285	-1.45338	0.382041	1.45488	0.00325423	0.117918	0.314603	0.633544
Notch3	-0.718513	-0.648823	-0.191596	0.0543949	-0.443879	2.2592	0.425029	-0.735816
Cdc42bpb	-1.39668	-0.198213	0.34517	0.0271226	0.211703	2.00545	-0.902787	-0.0917643
Farp1	-1.16369	-1.13925	0.080722	1.3937	0.0615666	0.0475184	1.39271	-0.673282
Vasp	1.46522	1.75917	-0.610705	-0.610099	-0.434153	-0.568774	-0.518314	-0.482338
Igf2r	-1.34871	-1.42086	0.0947949	0.739738	-0.405993	0.366902	0.56405	1.41008
Gja1	-1.04511	-1.02103	-0.121971	1.34523	-0.437911	0.645277	-0.738323	1.37384
